# The predictive power of the microbiome exceeds that of genome-wide association studies in the discrimination of complex human disease

**DOI:** 10.1101/2019.12.31.891978

**Authors:** Braden T Tierney, Yixuan He, George M Church, Eran Segal, Aleksandar D Kostic, Chirag J Patel

## Abstract

Over the past decade, studies of the human genome and microbiome have deepened our understanding of the connections between human genes, environments, microbes, and disease. For example, the sheer number of indicators of the microbiome and human genetic common variants associated with disease has been immense, but clinical utility has been elusive. Here, we compared the predictive capabilities of the human microbiome versus human genomic common variants across 13 common diseases. We concluded that microbiomic indicators outperform human genetics in predicting host phenotype (overall Microbiome-Association-Study [MAS] area under the curve [AUC] = 0.79 [SE = 0.03], overall Genome-Wide-Association-Study [GWAS] AUC = 0.67 [SE = 0.02]). Our results, while preliminary and focused on a subset of the totality of disease, demonstrate the relative predictive ability of the microbiome, indicating that it may outperform human genetics in discriminating human disease cases and controls. They additionally motivate the need for population-level microbiome sequencing resources, akin to the UK Biobank, to further improve and reproduce metagenomic models of disease.
