## Supplementary Table 1 for "The predictive power of the microbiome exceeds that of genome-wide association studies in the discrimination of complex human disease"

### Sheet: Sheet1
Term	Definition
Metagenomic-Wide-Association-Study	A study with the goal of associating microbial features with human disease.
Genome-Wide-Association-Study	A study with the goal of associating human genetic features (single nucleotide polymorphisms, or SNPs), with human disease.
Metagenomic disease predictors	The microbiome features used to predict host disease incidence from metagenomic data. In this study, these are microbial taxonomic group (i.e. species or genus) abundance, or microbial metabolic pathway abundance
Genomic disease predictors	The human genome features used to predict disease incidence from genomic data. In this study, these are single nucleotide polymorphisms
Common variant	A human SNP with high prevalence (1-10%) in the population
Microbiome explainability	The total variance explained between microbiota and host phenotype after accounting for genetic variation
Area Under the Curve (AUC)	The metric used to measure accuracy of a predictive model. An AUC of 1 means perfect classification between two groups, whereas an AUC of 0.5 is doing no better than random chance.
Heritability of disease	The proportion of phenotypic variation for a given trait that can be explained by genetic factors.
Max genomic AUC (Max_AUC_G)	The theoretical maximum AUC value one could achieve when building a predictor using genomic common variants in the human genome. This value is estimated from the heritability of disease as computed from GWAS common variant statistics and assumes additive genetic variance.
