## Supplementary Table 2 for "The predictive power of the microbiome exceeds that of genome-wide association studies in the discrimination of complex human disease"

### Sheet: lit review
Metagenomic			Genomic
	PubMed broad search, human only selected (yielded 507 studies)		PubMed broad search, human only selected (yielded 76 studies)
		(microbiome wide association and human) or (metagenome wide association study and human)
	Google Scholar focused searches		For the Google Scholar-focused-genomic searches, we carried out specific searches for diseases identified in the metagenomic search (eg "genomic predictor AUC asthma")
		metagenomic disease predictor
		metagenomic disease predictor auc
		microbiome disease predictor
		microbiome disease predictor auc
		metagenomic disease predictor auc meta analysis
		metagenomic auc meta analysis
		meta analysis gut microbiome
		metagenomic predictor cancer AUC
		metagenomic predictor schizophrenia AUC
		metagenomic AUC
		microbiome AUC
		gut microbiome NASH AUC
Note: For each of the studies we found, we additionally searched the references cited within those papers to look for additional predictors.

### Sheet: metagenomic studies
Paper	Title	Link	Disease	Disease_2	AUC	Cases	Controls	Type	SE	SE_rounded	Method	Adjusters
Duvalet_2017	Meta-analysis of gut microbiome studies identifies disease-specific and shared responses	https://www.nature.com/articles/s41467-017-01973-8	ASD	Autism Spectrum Disorder	0.39	59	44	METAGENOMIC	0.0566665	0.057	Random Forest	None
Duvalet_2017	Meta-analysis of gut microbiome studies identifies disease-specific and shared responses	https://www.nature.com/articles/s41467-017-01973-8	ASD	Autism Spectrum Disorder	0.76	19	20	METAGENOMIC	0.0780413	0.078	Random Forest	None
Duvalet_2017	Meta-analysis of gut microbiome studies identifies disease-specific and shared responses	https://www.nature.com/articles/s41467-017-01973-8	CD	Inflammatory Bowel Disease	0.71	146	16	METAGENOMIC	0.0592474	0.059	Random Forest	None
Duvalet_2017	Meta-analysis of gut microbiome studies identifies disease-specific and shared responses	https://www.nature.com/articles/s41467-017-01973-8	CDI	Clostridium Difficile Infection	0.91	25	25	METAGENOMIC	0.0434638	0.043	Random Forest	None
Duvalet_2017	Meta-analysis of gut microbiome studies identifies disease-specific and shared responses	https://www.nature.com/articles/s41467-017-01973-8	CDI	Clostridium Difficile Infection	0.99	93	154	METAGENOMIC	0.00734407	0.007	Random Forest	None
Duvalet_2017	Meta-analysis of gut microbiome studies identifies disease-specific and shared responses	https://www.nature.com/articles/s41467-017-01973-8	CRC	Colorectal Cancer	0.77	120	172	METAGENOMIC	0.0289449	0.029	Random Forest	None
Duvalet_2017	Meta-analysis of gut microbiome studies identifies disease-specific and shared responses	https://www.nature.com/articles/s41467-017-01973-8	CRC	Colorectal Cancer	0.78	21	22	METAGENOMIC	0.0716169	0.072	Random Forest	None
Duvalet_2017	Meta-analysis of gut microbiome studies identifies disease-specific and shared responses	https://www.nature.com/articles/s41467-017-01973-8	CRC	Colorectal Cancer	0.82	41	75	METAGENOMIC	0.0440594	0.044	Random Forest	None
Duvalet_2017	Meta-analysis of gut microbiome studies identifies disease-specific and shared responses	https://www.nature.com/articles/s41467-017-01973-8	CRC	Colorectal Cancer	0.9	44	54	METAGENOMIC	0.0337181	0.034	Random Forest	None
Duvalet_2017	Meta-analysis of gut microbiome studies identifies disease-specific and shared responses	https://www.nature.com/articles/s41467-017-01973-8	EDD	Enteric Diarrheal Disease	0.96	201	82	METAGENOMIC	0.0106152	0.011	Random Forest	None
Duvalet_2017	Meta-analysis of gut microbiome studies identifies disease-specific and shared responses	https://www.nature.com/articles/s41467-017-01973-8	HIV	HIV	0.22	21	15	METAGENOMIC	0.0818192	0.082	Random Forest	None
Duvalet_2017	Meta-analysis of gut microbiome studies identifies disease-specific and shared responses	https://www.nature.com/articles/s41467-017-01973-8	HIV	HIV	0.67	205	34	METAGENOMIC	0.0453579	0.045	Random Forest	None
Duvalet_2017	Meta-analysis of gut microbiome studies identifies disease-specific and shared responses	https://www.nature.com/articles/s41467-017-01973-8	HIV	HIV	0.92	23	13	METAGENOMIC	0.0454167	0.045	Random Forest	None
Duvalet_2017	Meta-analysis of gut microbiome studies identifies disease-specific and shared responses	https://www.nature.com/articles/s41467-017-01973-8	IBD	Inflammatory Bowel Disease	0.66	45	35	METAGENOMIC	0.0604906	0.06	Random Forest	None
Duvalet_2017	Meta-analysis of gut microbiome studies identifies disease-specific and shared responses	https://www.nature.com/articles/s41467-017-01973-8	IBD	Inflammatory Bowel Disease	0.81	108	18	METAGENOMIC	0.0450991	0.045	Random Forest	None
Duvalet_2017	Meta-analysis of gut microbiome studies identifies disease-specific and shared responses	https://www.nature.com/articles/s41467-017-01973-8	IBD	Inflammatory Bowel Disease	0.84	66	24	METAGENOMIC	0.0416709	0.042	Random Forest	None
Duvalet_2017	Meta-analysis of gut microbiome studies identifies disease-specific and shared responses	https://www.nature.com/articles/s41467-017-01973-8	LIV	Cirrhosis	0.8	46	25	METAGENOMIC	0.0516398	0.052	Random Forest	None
Duvalet_2017	Meta-analysis of gut microbiome studies identifies disease-specific and shared responses	https://www.nature.com/articles/s41467-017-01973-8	NASH	Non-Alcoholic SteatoHepatitis	0.68	16	22	METAGENOMIC	0.0901147	0.09	Random Forest	None
Duvalet_2017	Meta-analysis of gut microbiome studies identifies disease-specific and shared responses	https://www.nature.com/articles/s41467-017-01973-8	NASH	Non-Alcoholic SteatoHepatitis	0.93	22	16	METAGENOMIC	0.0421401	0.042	Random Forest	None
Duvalet_2017	Meta-analysis of gut microbiome studies identifies disease-specific and shared responses	https://www.nature.com/articles/s41467-017-01973-8	OB	Obesity	0.44	101	96	METAGENOMIC	0.0409308	0.041	Random Forest	None
Duvalet_2017	Meta-analysis of gut microbiome studies identifies disease-specific and shared responses	https://www.nature.com/articles/s41467-017-01973-8	OB	Obesity	0.49	37	26	METAGENOMIC	0.0745253	0.075	Random Forest	None
Duvalet_2017	Meta-analysis of gut microbiome studies identifies disease-specific and shared responses	https://www.nature.com/articles/s41467-017-01973-8	OB	Obesity	0.67	185	428	METAGENOMIC	0.0246706	0.025	Random Forest	None
Duvalet_2017	Meta-analysis of gut microbiome studies identifies disease-specific and shared responses	https://www.nature.com/articles/s41467-017-01973-8	OB	Obesity	0.84	195	61	METAGENOMIC	0.0249626	0.025	Random Forest	None
Duvalet_2017	Meta-analysis of gut microbiome studies identifies disease-specific and shared responses	https://www.nature.com/articles/s41467-017-01973-8	OB	Obesity	0.86	25	16	METAGENOMIC	0.0572341	0.057	Random Forest	None
Duvalet_2017	Meta-analysis of gut microbiome studies identifies disease-specific and shared responses	https://www.nature.com/articles/s41467-017-01973-8	PD	Parkinson's Disease	0.67	74	74	METAGENOMIC	0.0442065	0.044	Random Forest	None
Duvalet_2017	Meta-analysis of gut microbiome studies identifies disease-specific and shared responses	https://www.nature.com/articles/s41467-017-01973-8	RA	Rheumatoid Arthritis	0.61	86	28	METAGENOMIC	0.0588696	0.059	Random Forest	None
Duvalet_2017	Meta-analysis of gut microbiome studies identifies disease-specific and shared responses	https://www.nature.com/articles/s41467-017-01973-8	T1D	Type 1 Diabetes	0.71	57	77	METAGENOMIC	0.0460202	0.046	Random Forest	None
Duvalet_2017	Meta-analysis of gut microbiome studies identifies disease-specific and shared responses	https://www.nature.com/articles/s41467-017-01973-8	T1D	Type 1 Diabetes	0.77	21	8	METAGENOMIC	0.090591	0.091	Random Forest	None
Hopfner_2017	Gut microbiota in Parkinson disease in a northern German cohort	https://www.sciencedirect.com/science/article/pii/S0006899317301804	PD	Parkinson's Disease	0.83	29	29	METAGENOMIC	0.0545988	0.054	Quasi-Poisson regression	None
Li_2017	Gut microbiota dysbiosis contributes to the development of hypertension	https://microbiomejournal.biomedcentral.com/articles/10.1186/s40168-016-0222-x	Hypertension	Hypertension	0.89	99	41	METAGENOMIC	0.0266958	0.027	Random Forest	None
Liss_2018	Metabolic Biosynthesis Pathways Identified from Fecal Microbiome Associated with Prostate Cancer	https://www.sciencedirect.com/science/article/pii/S0302283818304615#fig0025	PrCA	Prostate Cancer	0.64	64	41	METAGENOMIC	0.0540619	0.054	Lasso regression	None
Pasolli_2016	Machine Learning Meta-analysis of Large Metagenomic Datasets: Tools and Biological Insights	https://journals.plos.org/ploscompbiol/article?id=10.1371/journal.pcbi.1004977	CIRR	Cirrhosis	0.963	118	114	METAGENOMIC	0.0126704	0.013	Support Vector Machine	None
Pasolli_2016	Machine Learning Meta-analysis of Large Metagenomic Datasets: Tools and Biological Insights	https://journals.plos.org/ploscompbiol/article?id=10.1371/journal.pcbi.1004977	CRC	Colorectal Cancer	0.881	48	73	METAGENOMIC	0.0344737	0.034	Random Forest	None
Pasolli_2016	Machine Learning Meta-analysis of Large Metagenomic Datasets: Tools and Biological Insights	https://journals.plos.org/ploscompbiol/article?id=10.1371/journal.pcbi.1004977	IBD	Inflammatory Bowel Disease	0.914	25	85	METAGENOMIC	0.0398882	0.04	Support Vector Machine	None
Pasolli_2016	Machine Learning Meta-analysis of Large Metagenomic Datasets: Tools and Biological Insights	https://journals.plos.org/ploscompbiol/article?id=10.1371/journal.pcbi.1004977	OB	Obesity	0.659	164	89	METAGENOMIC	0.0345213	0.035	Support Vector Machine	None
Pasolli_2016	Machine Learning Meta-analysis of Large Metagenomic Datasets: Tools and Biological Insights	https://journals.plos.org/ploscompbiol/article?id=10.1371/journal.pcbi.1004977	T2D	Type 2 Diabetes	0.757	170	174	METAGENOMIC	0.0259847	0.026	Support Vector Machine	None
Pasolli_2016	Machine Learning Meta-analysis of Large Metagenomic Datasets: Tools and Biological Insights	https://journals.plos.org/ploscompbiol/article?id=10.1371/journal.pcbi.1004977	T2D	Type 1 Diabetes	0.785	53	43	METAGENOMIC	0.04608	0.046	Support Vector Machine	None
Qin_2014	Alterations of the human gut microbiome in liver cirrhosis	https://www-nature-com.ezp-prod1.hul.harvard.edu/articles/nature13568	CIRR	Cirrhosis	0.836	98	93	METAGENOMIC	0.0291687	0.029	Support Vector Machine	None
Scheperjans_2014	Gut microbiota are related to Parkinson's disease and clinical phenotype	https://onlinelibrary-wiley-com.ezp-prod1.hul.harvard.edu/doi/full/10.1002/mds.26069	PD	Parkinson's Disease	0.722	72	72	METAGENOMIC	0.0423002	0.042	Support Vector Machine	None
Shen_2018	Analysis of gut microbiota diversity and auxiliary diagnosis as a biomarker in patients with schizophrenia: A cross-sectional study	https://www.sciencedirect.com/science/article/pii/S0920996418300021	Schizophrenia	Schizophrenia	0.837	64	53	METAGENOMIC	0.0367196	0.037	Random Forest	None
Stokholm_2018	Maturation of the gut microbiome and risk of asthma in childhood	https://www.ncbi.nlm.nih.gov/pmc/articles/PMC5762761/	Asthma	Asthma	0.76	690	690	METAGENOMIC	0.012863	0.012	Partial least squares regression	None
Thomas_2019	Metagenomic analysis of colorectal cancer datasets identifies cross-cohort microbial diagnostic signatures and a link with choline degradation	https://www.nature.com/articles/s41591-019-0405-7	CRC	Colorectal Cancer	0.91	29	24	METAGENOMIC	0.0409779	0.041	Random Forest	None
Thomas_2019	Metagenomic analysis of colorectal cancer datasets identifies cross-cohort microbial diagnostic signatures and a link with choline degradation	https://www.nature.com/articles/s41591-019-0405-7	CRC	Colorectal Cancer	0.81	32	28	METAGENOMIC	0.0556535	0.056	Random Forest	None
Wu_2018	Metagenomics Biomarkers Selected for Prediction of Three Different Diseases in Chinese Population	https://www.ncbi.nlm.nih.gov/pmc/articles/PMC5820663/#B17	CIRR	Cirrhosis	0.99	123	383	METAGENOMIC	0.00635619	0.006	Logistic regression	None
Wu_2018	Metagenomics Biomarkers Selected for Prediction of Three Different Diseases in Chinese Population	https://www.ncbi.nlm.nih.gov/pmc/articles/PMC5820663/#B17	RA	Rheumatoid Arthritis	0.99	130	383	METAGENOMIC	0.00618381	0.006	Logistic regression	None
Wu_2018	Metagenomics Biomarkers Selected for Prediction of Three Different Diseases in Chinese Population	https://www.ncbi.nlm.nih.gov/pmc/articles/PMC5820663/#B17	T2D	Type 2 Diabetes	0.96	170	383	METAGENOMIC	0.0107131	0.011	Logistic regression	None
Yan_2017	Alterations of the Gut Microbiome in Hypertension	https://www.ncbi.nlm.nih.gov/pmc/articles/PMC5573791/	Hypertension	Hypertension	0.78	60	60	METAGENOMIC	0.0422751	0.042	Random Forest	None
Zeller_2014	Potential of fecal microbiota for early-stage detection of colorectal cancer	https://www.ncbi.nlm.nih.gov/pmc/articles/PMC4299606/	CRC	Colorectal Cancer	0.9	91	385	METAGENOMIC	0.0221551	0.022	Lasso regression	None
Zhang_2015	The oral and gut microbiomes are perturbed in rheumatoid arthritis and partly normalized after treatment	https://www-nature-com.ezp-prod1.hul.harvard.edu/articles/nm.3914	RA	Rheumatoid Arthritis	0.9396	164	102	METAGENOMIC	0.0141733	0.014	Random Forest	None
Zhang_2015	The oral and gut microbiomes are perturbed in rheumatoid arthritis and partly normalized after treatment	https://www-nature-com.ezp-prod1.hul.harvard.edu/articles/nm.3914	RA	Rheumatoid Arthritis	0.8702	164	102	METAGENOMIC	0.0212255	0.021	Random Forest	None
Zhang_2015	The oral and gut microbiomes are perturbed in rheumatoid arthritis and partly normalized after treatment	https://www-nature-com.ezp-prod1.hul.harvard.edu/articles/nm.3914	RA	Rheumatoid Arthritis	0.8135	164	102	METAGENOMIC	0.0255414	0.026	Random Forest	None
Yu_2017	Metagenomic analysis of faecal microbiome as a tool towards targeted non-invasive biomarkers for colorectal cancer.	https://www.ncbi.nlm.nih.gov/pubmed/26408641	CRC	Colorectal Cancer	0.84	47	109	METAGENOMIC	0.0385509	0.039	Random Forest	None
Feng_2015	Gut microbiome development along the colorectal adenoma–carcinoma sequence	https://www.nature.com/articles/ncomms7528	CRC	Colorectal Cancer	0.96	55	5	METAGENOMIC	0.0265184	0.027	Random Forest	None
Duvalet_2017	Meta-analysis of gut microbiome studies identifies disease-specific and shared responses	https://www.nature.com/articles/s41467-017-01973-8	CD	Crohn's Disease	0.71	146	16	METAGENOMIC	0.0592474	0.059	Random Forest	None
Walters_2014	Meta-analyses of human gut microbes associated with obesity and IBD	https://febs.onlinelibrary.wiley.com/doi/epdf/10.1016/j.febslet.2014.09.039	IBD	Inflammatory Bowel Disease	0.82	294	93	METAGENOMIC	0.0216895	0.021	Random Forest	None
Walters_2014	Meta-analyses of human gut microbes associated with obesity and IBD	https://febs.onlinelibrary.wiley.com/doi/epdf/10.1016/j.febslet.2014.09.039	CD	Crohn's Disease	0.88	159	93	METAGENOMIC	0.0208703	0.021	Random Forest	None
Walters_2014	Meta-analyses of human gut microbes associated with obesity and IBD	https://febs.onlinelibrary.wiley.com/doi/epdf/10.1016/j.febslet.2014.09.039	CD	Crohn's Disease	0.97	159	93	METAGENOMIC	0.0100086	0.01	Random Forest	None
Walters_2014	Meta-analyses of human gut microbes associated with obesity and IBD	https://febs.onlinelibrary.wiley.com/doi/epdf/10.1016/j.febslet.2014.09.039	UC	Ulcerative Colitis	0.92	135	93	METAGENOMIC	0.0179576	0.018	Random Forest	None

### Sheet: genomic studies
Paper	Title	Link	Disease	Disease_2	AUC	Cases	Controls	Type	SE	SE_rounded	Method
Abraham_2012	Performance and Robustness of Penalized and Unpenalized Methods for Genetic Prediction of Complex Human Disease	https://onlinelibrary-wiley-com.ezp-prod1.hul.harvard.edu/doi/pdf/10.1002/gepi.21698	BD	Bipolar Disorder	0.723	1868	2938	GENOMIC	0.00773222	0.008	Elastic net regression
Abraham_2012	Performance and Robustness of Penalized and Unpenalized Methods for Genetic Prediction of Complex Human Disease	https://onlinelibrary-wiley-com.ezp-prod1.hul.harvard.edu/doi/pdf/10.1002/gepi.21699	CAD	Coronary Artery Disease	0.683	1926	2938	GENOMIC	0.00796065	0.008	Elastic net regression
Abraham_2012	Performance and Robustness of Penalized and Unpenalized Methods for Genetic Prediction of Complex Human Disease	https://onlinelibrary-wiley-com.ezp-prod1.hul.harvard.edu/doi/pdf/10.1002/gepi.21702	CD	Inflammatory Bowel Disease	0.768	1748	2938	GENOMIC	0.00746399	0.007	Elastic net regression
Abraham_2012	Performance and Robustness of Penalized and Unpenalized Methods for Genetic Prediction of Complex Human Disease	https://onlinelibrary-wiley-com.ezp-prod1.hul.harvard.edu/doi/pdf/10.1002/gepi.21700	Celiac	Celiac	0.878	778	1422	GENOMIC	0.00852058	0.009	Lasso regression
Abraham_2012	Performance and Robustness of Penalized and Unpenalized Methods for Genetic Prediction of Complex Human Disease	https://onlinelibrary-wiley-com.ezp-prod1.hul.harvard.edu/doi/pdf/10.1002/gepi.21701	Celiac	Celiac	0.87	1849	4936	GENOMIC	0.00557666	0.006	Lasso regression
Abraham_2012	Performance and Robustness of Penalized and Unpenalized Methods for Genetic Prediction of Complex Human Disease	https://onlinelibrary-wiley-com.ezp-prod1.hul.harvard.edu/doi/pdf/10.1002/gepi.21703	Hypertension	Hypertension	0.7	1952	2938	GENOMIC	0.00779784	0.008	Elastic net regression
Abraham_2012	Performance and Robustness of Penalized and Unpenalized Methods for Genetic Prediction of Complex Human Disease	https://onlinelibrary-wiley-com.ezp-prod1.hul.harvard.edu/doi/pdf/10.1002/gepi.21704	RA	Rheumatoid Arthritis	0.766	1860	2938	GENOMIC	0.00730621	0.007	Lasso regression
Abraham_2012	Performance and Robustness of Penalized and Unpenalized Methods for Genetic Prediction of Complex Human Disease	https://onlinelibrary-wiley-com.ezp-prod1.hul.harvard.edu/doi/pdf/10.1002/gepi.21705	T1D	Type 1 Diabetes	0.895	1963	2938	GENOMIC	0.00506525	0.005	Lasso regression
Abraham_2012	Performance and Robustness of Penalized and Unpenalized Methods for Genetic Prediction of Complex Human Disease	https://onlinelibrary-wiley-com.ezp-prod1.hul.harvard.edu/doi/pdf/10.1002/gepi.21706	T2D	Type 2 Diabetes	0.713	1924	2938	GENOMIC	0.00773394	0.008	Elastic net regression
Dunlop_2012	Cumulative impact of common genetic variants and other risk factors on colorectal cancer risk in 42 103 individuals	https://gut.bmj.com/content/62/6/871	CRC	Colorectal Cancer	0.56	2265	1922	GENOMIC	0.011947	0.009	Logistic regression
He_2017	Accumulation of minor alleles and risk prediction in schizophrenia	https://www.nature.com/articles/s41598-017-12104-0	Schizophrenia	Schizophrenia	0.5857	827	1068	GENOMIC	0.0132298	0.013	Logistic regression
He_2017	Accumulation of minor alleles and risk prediction in schizophrenia	https://www.nature.com/articles/s41598-017-12104-0	Schizophrenia	Schizophrenia	0.5928	827	1068	GENOMIC	0.0131957	0.013	Logistic regression
Lello_2019	Genomic Prediction of Complex Disease Risk	https://www.biorxiv.org/content/biorxiv/early/2019/01/08/506600.full.pdf	Asthma	Asthma	0.632	6655	50539	GENOMIC	0.00384341	0.004	Lasso regression
Lello_2019	Genomic Prediction of Complex Disease Risk	https://www.biorxiv.org/content/biorxiv/early/2019/01/08/506600.full.pdf	Atrial Fibrillation	Atrial Fibrillation	0.632	420	56774	GENOMIC	0.0146816	0.015	Lasso regression
Lello_2019	Genomic Prediction of Complex Disease Risk	https://www.biorxiv.org/content/biorxiv/early/2019/01/08/506600.full.pdf	Basal Cell Carcinoma	Basal Cell Carcinoma	0.631	577	56617	GENOMIC	0.0125391	0.013	Lasso regression
Lello_2019	Genomic Prediction of Complex Disease Risk	https://www.biorxiv.org/content/biorxiv/early/2019/01/08/506600.full.pdf	BRCA	Breast Cancer	0.582	1344	30738	GENOMIC	0.00830218	0.008	Lasso regression
Lello_2019	Genomic Prediction of Complex Disease Risk	https://www.biorxiv.org/content/biorxiv/early/2019/01/08/506600.full.pdf	Hypertension	Hypertension	0.6861	1000	1000	GENOMIC	0.0117968	0.012	Lasso regression
Lello_2019	Genomic Prediction of Complex Disease Risk	https://www.biorxiv.org/content/biorxiv/early/2019/01/08/506600.full.pdf	Malignant Melanoma	Malignant Melanoma	0.58	444	56750	GENOMIC	0.0142364	0.014	Lasso regression
Lello_2019	Genomic Prediction of Complex Disease Risk	https://www.biorxiv.org/content/biorxiv/early/2019/01/08/506600.full.pdf	PrCA	Prostate Cancer	0.6399	379	24733	GENOMIC	0.0154828	0.015	Lasso regression
Lello_2019	Genomic Prediction of Complex Disease Risk	https://www.biorxiv.org/content/biorxiv/early/2019/01/08/506600.full.pdf	T1D	Type 1 Diabetes	0.647	388	56806	GENOMIC	0.0152411	0.015	Lasso regression
Lello_2019	Genomic Prediction of Complex Disease Risk	https://www.biorxiv.org/content/biorxiv/early/2019/01/08/506600.full.pdf	T2D	Type 2 Diabetes	0.633	1000	1000	GENOMIC	0.0123491	0.012	Lasso regression
Hung_2015	A genetic risk score combining 32 SNPs is associated with body mass index and improves obesity prediction in people with major depressive disorder	https://bmcmedicine.biomedcentral.com/articles/10.1186/s12916-015-0334-3	OB	Obesity	0.59	822	857	GENOMIC	0.0138344	0.013	Logistic regression
Belsky_2013	Predicting Polygenic Obesity Using Genetic Information	https://www.sciencedirect.com/science/article/pii/S1550413117301031	OB	Obesity	0.58	681	1519	GENOMIC	0.0133725	0.013	Logistic regression
Machiela_2011	Evaluation of Polygenic Risk Scores for Predicting Breast and Prostate Cancer Risk	https://onlinelibrary.wiley.com/doi/abs/10.1002/gepi.20600	PrCA	Prostate Cancer	0.57	1164	1113	GENOMIC	0.011947	0.012	Logistic regression
Wei_2013	Large Sample Size, Wide Variant Spectrum, and Advanced Machine-Learning Technique Boost Risk Prediction for Inflammatory Bowel Disease	https://www.sciencedirect.com/science/article/pii/S0002929713002152	CD	Inflammatory Bowel Disease	0.86	17000	22000	GENOMIC	0.00198667	0.002	Lasso regression
Wei_2013	Large Sample Size, Wide Variant Spectrum, and Advanced Machine-Learning Technique Boost Risk Prediction for Inflammatory Bowel Disease	https://www.sciencedirect.com/science/article/pii/S0002929713002152	UC	Inflammatory Bowel Disease	0.83	13000	22000	GENOMIC	0.00241969	0.002	Lasso regression
Wei_2013	From Disease Association to Risk Assessment: An Optimistic View from Genome-Wide Association Studies on Type 1 Diabetes	https://www.ncbi.nlm.nih.gov/pmc/articles/PMC2748686/	T1D	Type 1 Diabetes	0.84	5129	1458	GENOMIC	0.00496836	0.005	Lasso regression
Zhu_2015	Enrichment of Minor Alleles of Common SNPs and Improved Risk Prediction for Parkinson's Disease	https://journals.plos.org/plosone/article?id=10.1371/journal.pone.0133421	PD	Parkinson's Disease	0.6	609	306	GENOMIC	0.0192953	0.019	Logistic regression
Wei_2013	Large Sample Size, Wide Variant Spectrum, and Advanced Machine-Learning Technique Boost Risk Prediction for Inflammatory Bowel Disease	https://www.sciencedirect.com/science/article/pii/S0002929713002152	CD	Crohn's Disease	0.86	17000	22000	GENOMIC	0.00198667	0.002	Lasso regression
Wei_2013	Large Sample Size, Wide Variant Spectrum, and Advanced Machine-Learning Technique Boost Risk Prediction for Inflammatory Bowel Disease	https://www.sciencedirect.com/science/article/pii/S0002929713002152	UC	Ulcerative Colitis	0.83	13000	22000	GENOMIC	0.00241969	0.002	Lasso regression
Abraham_2012	Performance and Robustness of Penalized and Unpenalized Methods for Genetic Prediction of Complex Human Disease	https://onlinelibrary-wiley-com.ezp-prod1.hul.harvard.edu/doi/pdf/10.1002/gepi.21702	CD	Crohn's Disease	0.768	1748	2938	GENOMIC	0.00746399	0.007	Elastic net regression
Chen_2017	Performance of risk prediction for inflammatory bowel disease based on genotyping platform and genomic risk score method	https://www.ncbi.nlm.nih.gov/pmc/articles/PMC5576242/	CD	Inflammatory Bowel Disease	0.75	2204	997	GENOMIC	0.00860838	0.009	BayesR
Chen_2017	Performance of risk prediction for inflammatory bowel disease based on genotyping platform and genomic risk score method	https://www.ncbi.nlm.nih.gov/pmc/articles/PMC5576242/	UC	Inflammatory Bowel Disease	0.7	1193	997	GENOMIC	0.0110069	0.011	BayesR
Chen_2017	Performance of risk prediction for inflammatory bowel disease based on genotyping platform and genomic risk score method	https://www.ncbi.nlm.nih.gov/pmc/articles/PMC5576242/	CD	Crohn's Disease	0.75	2204	997	GENOMIC	0.00860838	0.009	BayesR
Chen_2017	Performance of risk prediction for inflammatory bowel disease based on genotyping platform and genomic risk score method	https://www.ncbi.nlm.nih.gov/pmc/articles/PMC5576242/	UC	Ulcerative Colitis	0.7	1193	997	GENOMIC	0.0110069	0.011	BayesR
