## Supplementary Table 3 for "The predictive power of the microbiome exceeds that of genome-wide association studies in the discrimination of complex human disease"

### Sheet: b2_h2
phenotype	type	estimate	95% CI Lower	95% CI Upper	P value	Sample size	SE
BMI	b2	0.245	0.1086	0.4687	0	675	0.091
Waist circumference	b2	0.288	0.1307	0.4955	0	664	0.092
Hip circumference	b2	0.271	0.113	0.4695	3.83e-08	677	0.09
Glycemic status	b2	0.245	0.1005	0.4427	1.21e-06	662	0.086
HDL	b2	0.359	0.1784	0.5552	1.38e-06	703	0.095
Lactose consumption	b2	0.355	0.1746	0.5551	1.81e-06	712	0.096
Fasting glucose	b2	0.219	0.0736	0.4446	2.41e-06	630	0.094
WHR	b2	0.239	0.0982	0.4409	5.8e-05	660	0.087
Creatinine	b2	0.123	0.0058	0.3132	0.00861	703	0.078
HbA1c%	b2	0.161	0.0319	0.3709	0.0222	699	0.086
Height	b2	0.032	0	0.2001	0.142	690	0.051
Total Cholesterol	b2	0	0	0.1809	0.603	703	0.046
BMI	h2	0.248	0.231536	0.264464	2.27e-192	359983	0.0084
Waist circumference	h2	0.206	0.191653	0.220347	8.05e-174	360564	0.00732
Hip circumference	h2	0.223	0.207712	0.238288	1.96e-180	360521	0.0078
Glycemic status	h2		0	0
HDL	h2	0.33	0.191036	0.468964	1.7e-06	315133	0.0709
Lactose consumption	h2		0	0
Fasting glucose	h2	0.0892	0.060192	0.118208	8.08e-10	314916	0.0148
WHR	h2		0	0
Creatinine	h2	0.211	0.186304	0.235696	1.15e-63	344104	0.0126
HbA1c%	h2		0	0
Height	h2	0.485	0.442272	0.527728	6.14e-110	360388	0.0218
Total Cholesterol	h2	0.112	0.079856	0.144144	4.41e-12	344278	0.0164

### Sheet: alternative_AUC_estimates
Phenotype	N	UKB_Cases	UKB_Controls	UKB_prevalence	h2_SNP	h2_SNP_SE	Global_prevalence	h2_SNP_LIAB	AUC_SNP_LIAB	SE_AUC_SNP_LIAB	AUC_PRS	AUC_PRS_SE	AUC 95% CI Lower	AUC 95% CI Upper	# cases in AUC_PRS test set
Asthma	418114	46481	371633	0.111168	0.096441	0.001907	0.038	0.190943	0.769053	0.00133773	0.570386	0.00264529	0.565201	0.57557	23226
Colorectal Cancer	418114	1008	417106	0.00241083	0.004923	0.001337	0.0002	0.142508	0.852594	0.0075775	0.509341	0.0179014	0.474254	0.544428	521
Crohn's Disease	418114	2157	415957	0.00515888	0.01525	0.001525	0.000245	0.212515	0.900637	0.00443611	0.543589	0.0126405	0.518813	0.568364	1034
Hypertension	418114	136545	281569	0.326574	0.170795	0.002125	0.4	0.299696	0.75561	0.000843133	0.57348	0.00154278	0.570456	0.576504	68123
Inflammatory Bowel Disease	418114	4743	413371	0.0113438	0.02386	0.001576	0.013	0.312564	0.868694	0.00334838	0.552984	0.00841748	0.536486	0.569482	2319
Obesity	418114	98757	319357	0.236196	0.202137	0.002176	0.13	0.320266	0.796307	0.000902245	0.579542	0.00180747	0.576	0.583085	49395
Parkinson's Disease	418114	1687	416427	0.00403478	0.005655	0.001383	0.0013	0.129377	0.806654	0.00642953	0.520842	0.0141077	0.493191	0.548493	837
Prostate Cancer	418114	8136	409978	0.0194588	0.03092	0.001634	0.0001	0.103398	0.822019	0.00285776	0.584681	0.00625079	0.57243	0.596933	4111
Rheumatoid Arthritis	418114	6628	411486	0.0158521	0.023492	0.001453	0.0004	0.115274	0.813891	0.00321125	0.583111	0.00696268	0.569464	0.596758	3321
Schizophrenia	418114	807	417307	0.0019301	0.005911	0.001378	0.003	0.327935	0.911102	0.00691841
Type 1 Diabetes	418114	2960	415154	0.00707941	0.0265	0.001475	0.05	0.799657	0.964376	0.00238762	0.64136	0.0100864	0.621591	0.661129	1478
Type 2 Diabetes	418114	22468	395646	0.0537365	0.080914	0.001866	0.085	0.397515	0.843584	0.00165299	0.585389	0.0037874	0.577966	0.592812	11196
Ulcerative Colitis	418114	3806	414308	0.00910278	0.021692	0.001532	0.00016	0.162664	0.873154	0.00368715	0.566184	0.00936647	0.547825	0.584542	1860
							^ from WHO
									^h2 liab calculated with K=global prevalence and P=UKB prevalence
									http://www.nealelab.is/blog/2017/9/13/heritability-201-types-of-heritability-and-how-we-estimate-it
									^equation (9) used to compute h2 liab
