## Supplementary Table 4 for "The predictive power of the microbiome exceeds that of genome-wide association studies in the discrimination of complex human disease"

### Sheet: self_reported
DISEASE	CODE
Asthma	1111
Cirrhosis	1158
Colorectal Cancer	1020
Crohns Disease	1462
Enteric Diarrheal Disease	1509
HIV	1439
Hypertension	1065
Parkinsons Disease	1262
Prostate Cancer	1044
Rheumatoid Arthritis	1464
Schizophrenia	1289
Type 1 Diabetes	1222
Type 2 Diabetes	1223
Ulcerative Colitis	1463
Inflammatory Bowel Disease	1461
Cirrhosis	1506
Cirrhosis	1604

### Sheet: ICD9
DISEASE	ICD9 CODE
EntericDiarrhealDisease	001
EntericDiarrhealDisease	001
EntericDiarrhealDisease	001.1
EntericDiarrhealDisease	001.9
EntericDiarrhealDisease	002.0
EntericDiarrhealDisease	002.1
EntericDiarrhealDisease	002.2
EntericDiarrhealDisease	002.3
EntericDiarrhealDisease	002.9
EntericDiarrhealDisease	005.9
EntericDiarrhealDisease	006
EntericDiarrhealDisease	006.0
EntericDiarrhealDisease	006.1
EntericDiarrhealDisease	006.2
EntericDiarrhealDisease	006.3
EntericDiarrhealDisease	006.4
EntericDiarrhealDisease	006.5
EntericDiarrhealDisease	006.6
EntericDiarrhealDisease	006.8
EntericDiarrhealDisease	006.9
EntericDiarrhealDisease	007
EntericDiarrhealDisease	007.0
EntericDiarrhealDisease	007.1
EntericDiarrhealDisease	007.2
EntericDiarrhealDisease	007.3
EntericDiarrhealDisease	007.4
EntericDiarrhealDisease	007.5
EntericDiarrhealDisease	007.8
EntericDiarrhealDisease	007.9
EntericDiarrhealDisease	008.0
EntericDiarrhealDisease	008.45
EntericDiarrhealDisease	009
EntericDiarrhealDisease	009.0
EntericDiarrhealDisease	009.1
EntericDiarrhealDisease	009.2
EntericDiarrhealDisease	009.3
EntericDiarrhealDisease	021.1
EntericDiarrhealDisease	022.2
Type1Diabetes	250.01
Type1Diabetes	250.03
Type1Diabetes	250.11
Type1Diabetes	250.13
Type1Diabetes	250.21
Type1Diabetes	250.23
Type1Diabetes	250.31
Type1Diabetes	250.33
Type1Diabetes	250.41
Type1Diabetes	250.43
Type1Diabetes	250.51
Type1Diabetes	250.53
Type1Diabetes	250.61
Type1Diabetes	250.63
Type1Diabetes	250.81
Type1Diabetes	250.83
Type1Diabetes	250.91
Type1Diabetes	250.93
Type2Diabetes	250.0
Type2Diabetes	250.02
Type2Diabetes	250.1
Type2Diabetes	250.12
Type2Diabetes	250.2
Type2Diabetes	250.22
Type2Diabetes	250.3
Type2Diabetes	250.32
Type2Diabetes	250.4
Type2Diabetes	250.42
Type2Diabetes	250.5
Type2Diabetes	250.52
Type2Diabetes	250.6
Type2Diabetes	250.62
Type2Diabetes	250.8
Type2Diabetes	250.82
Type2Diabetes	250.9
Type2Diabetes	250.92
UlcerativeColitis	556.0
UlcerativeColitis	556.8
UlcerativeColitis	556.9
CrohnsDisease	555.1
CrohnsDisease	569.81
Asthma	493
Asthma	493.0
Asthma	493.00
Asthma	493.01
Asthma	493.02
Asthma	493.1
Asthma	493.10
Asthma	493.11
Asthma	493.12
Asthma	493.2
Asthma	493.2
Asthma	493.21
Asthma	493.22
Asthma	493.8
Asthma	493.81
Asthma	493.82
Asthma	493.9
Asthma	493.9
Asthma	493.91
Asthma	493.92
ProstateCancer	185.0
ProstateCancer	233.4
ColorectalCancer	154.8
Schizophrenia	295
Schizophrenia	295.0
Schizophrenia	295.00
Schizophrenia	295.01
Schizophrenia	295.02
Schizophrenia	295.03
Schizophrenia	295.04
Schizophrenia	295.05
Schizophrenia	295.1
Schizophrenia	295.10
Schizophrenia	295.11
Schizophrenia	295.12
Schizophrenia	295.13
Schizophrenia	295.14
Schizophrenia	295.15
Schizophrenia	295.2
Schizophrenia	295.2
Schizophrenia	295.21
Schizophrenia	295.22
Schizophrenia	295.23
Schizophrenia	295.24
Schizophrenia	295.25
Schizophrenia	295.3
Schizophrenia	295.30
Schizophrenia	295.31
Schizophrenia	295.32
Schizophrenia	295.33
Schizophrenia	295.34
Schizophrenia	295.35
Schizophrenia	295.4
Schizophrenia	295.4
Schizophrenia	295.41
Schizophrenia	295.42
Schizophrenia	295.43
Schizophrenia	295.44
Schizophrenia	295.45
Schizophrenia	295.5
Schizophrenia	295.50
Schizophrenia	295.51
Schizophrenia	295.52
Schizophrenia	295.53
Schizophrenia	295.54
Schizophrenia	295.55
Schizophrenia	295.6
Schizophrenia	295.6
Schizophrenia	295.61
Schizophrenia	295.62
Schizophrenia	295.63
Schizophrenia	295.64
Schizophrenia	295.65
Schizophrenia	295.7
Schizophrenia	295.7
Schizophrenia	295.71
Schizophrenia	295.72
Schizophrenia	295.73
Schizophrenia	295.74
Schizophrenia	295.75
Schizophrenia	295.8
Schizophrenia	295.8
Schizophrenia	295.81
Schizophrenia	295.82
Schizophrenia	295.83
Schizophrenia	295.84
Schizophrenia	295.85
Schizophrenia	295.9
Schizophrenia	295.9
Schizophrenia	295.91
Schizophrenia	295.92
Schizophrenia	295.93
Schizophrenia	295.94
Schizophrenia	295.95
Schizophrenia	298.2
Schizophrenia	V11.0
Parkinsons	332
Parkinsons	332.0
Parkinsons	332.00
HIV	042
HIV	042.0
HIV	042.1
HIV	042.2
HIV	042.9
Rheumatoid Arthritis	714
Rheumatoid Arthritis	714.0
Rheumatoid Arthritis	714.1
Rheumatoid Arthritis	714.2
Rheumatoid Arthritis	714.3
Rheumatoid Arthritis	714.3
Rheumatoid Arthritis	714.31
Rheumatoid Arthritis	714.32
Rheumatoid Arthritis	714.33
Rheumatoid Arthritis	714.4
Rheumatoid Arthritis	714.8
Rheumatoid Arthritis	714.81
Rheumatoid Arthritis	714.89
Rheumatoid Arthritis	714.9
Hypertension	401
Hypertension	401.1
Hypertension	401.9
Hypertension	416
Hypertension	459.3
Hypertension	459.3
Hypertension	459.31
Hypertension	459.32
Hypertension	459.33
Hypertension	459.39
Hypertension	572.3
Hypertension	642
Hypertension	642.0
Hypertension	642.00
Hypertension	642.01
Hypertension	642.02
Hypertension	642.03
Hypertension	642.04
Hypertension	642.1
Hypertension	642.1
Hypertension	642.11
Hypertension	642.12
Hypertension	642.13
Hypertension	642.14
Hypertension	642.2
Hypertension	642.2
Hypertension	642.21
Hypertension	642.22
Hypertension	642.23
Hypertension	642.24
Hypertension	642.3
Hypertension	642.3
Hypertension	642.31
Hypertension	642.32
Hypertension	642.33
Hypertension	642.34
Hypertension	642.9
Hypertension	642.9
Hypertension	642.91
Hypertension	642.92
Hypertension	642.93
Hypertension	642.94
Hypertension	796.2
Hypertension	997.91
Cirrhosis	571
Cirrhosis	571.5
Cirrhosis	571.6
ClostridiumDificileInfection	008.45
InflammatoryBowelDisease	555
InflammatoryBowelDisease	556.0
InflammatoryBowelDisease	556.8
InflammatoryBowelDisease	556.9
InflammatoryBowelDisease	555.1
InflammatoryBowelDisease	569.81

### Sheet: ICD10
DISEASE	ICD10
Type2Diabetes	E10.4
Type2Diabetes	E11
Type2Diabetes	E11.0
Type2Diabetes	E11.1
Type2Diabetes	E11.2
Type2Diabetes	E11.3
Type2Diabetes	E11.4
Type2Diabetes	E11.6
Type2Diabetes	E11.7
Type2Diabetes	E11.8
Type2Diabetes	E11.9
Type2Diabetes	E11.7
Type2Diabetes	E11.8
Type2Diabetes	E11.9
Type2Diabetes	E12.3
Type2Diabetes	E13
Type2Diabetes	E13.1
Type2Diabetes	E13.4
Type2Diabetes	E13.5
Type2Diabetes	E13.6
Type2Diabetes	E13.7
Type2Diabetes	E13.8
Type2Diabetes	E13.9
Type2Diabetes	E14.9
Type2Diabetes	G59.0
HIV	Z21
HIV	B20.0
HIV	B20.1
HIV	B20.2
HIV	B20.3
HIV	B20.4
HIV	B20.6
HIV	B20.8
HIV	B21.1
HIV	B21.2
HIV	B21.3
HIV	B21.8
HIV	B22.0
HIV	B22.2
HIV	B22.7
HIV	B23.0
HIV	B23.2
HIV	B23.8
HIV	B24
Type 1 Diabetes	E10
Type 1 Diabetes	E10.0
Type 1 Diabetes	E10.1
Type 1 Diabetes	E10.2
Type 1 Diabetes	E10.3
Type 1 Diabetes	E10.4
Type 1 Diabetes	E10.6
Type 1 Diabetes	E10.7
Type 1 Diabetes	E10.8
Type 1 Diabetes	E10.9
ColorectalCancer	C21.2
ColorectalCancer	C21.8
RheumatoidArthritis	J99.0
RheumatoidArthritis	M05.0
RheumatoidArthritis	M05.1
RheumatoidArthritis	M05.2
RheumatoidArthritis	M05.3
RheumatoidArthritis	M05.9
RheumatoidArthritis	M06.0
RheumatoidArthritis	M06.1
RheumatoidArthritis	M06.2
RheumatoidArthritis	M06.3
RheumatoidArthritis	M06.4
RheumatoidArthritis	M06.8
RheumatoidArthritis	M06.9
RheumatoidArthritis	M08
RheumatoidArthritis	M08.0
RheumatoidArthritis	M08.2
RheumatoidArthritis	M08.3
RheumatoidArthritis	M08.4
RheumatoidArthritis	M08.8
RheumatoidArthritis	M08.9
RheumatoidArthritis	M12.0
RheumatoidArthritis	M13.0
ParkinsonsDisease	G20
Schizophrenia	F20
Schizophrenia	F20.0
Schizophrenia	F20.1
Schizophrenia	F20.2
Schizophrenia	F20.3
Schizophrenia	F20.5
Schizophrenia	F20.6
Schizophrenia	F20.8
Schizophrenia	F20.9
Schizophrenia	F25
Schizophrenia	F25.0
Schizophrenia	F25.1
Schizophrenia	F25.2
Schizophrenia	F25.8
Schizophrenia	F25.9
ProstateCancer	C61
ProstateCancer	D07.5
Hypertension	I10
Hypertension	I27.0
Hypertension	K76.6
Hypertension	O10
Hypertension	O10.0
Hypertension	O10.1
Hypertension	O10.4
Hypertension	O10.9
Hypertension	O13
Hypertension	O16
Hypertension	R03.0
Autism	F84
Autism	F84.0
Autism	F84.1
Autism	F84.3
Autism	F84.5
Autism	F84.8
Autism	F84.9
CrohnsDisease	K50
CrohnsDisease	K50.0
CrohnsDisease	K50.1
CrohnsDisease	K50.8
CrohnsDisease	K50.9
UlcerativeColitis	K51
UlcerativeColitis	K51.8
UlcerativeColitis	K51.9
EntericDiarrhealDisease	A00
EntericDiarrhealDisease	A00.0
EntericDiarrhealDisease	A00.1
EntericDiarrhealDisease	A00.9
EntericDiarrhealDisease	A01
EntericDiarrhealDisease	A01.1
EntericDiarrhealDisease	A01.2
EntericDiarrhealDisease	A01.3
EntericDiarrhealDisease	A01.4
EntericDiarrhealDisease	A05.9
EntericDiarrhealDisease	A06
EntericDiarrhealDisease	A06.0
EntericDiarrhealDisease	A06.2
EntericDiarrhealDisease	A06.3
EntericDiarrhealDisease	A06.4
EntericDiarrhealDisease	A06.5
EntericDiarrhealDisease	A06.6
EntericDiarrhealDisease	A06.7
EntericDiarrhealDisease	A06.8
EntericDiarrhealDisease	A06.9
EntericDiarrhealDisease	A07
EntericDiarrhealDisease	A07.3
EntericDiarrhealDisease	A07.9
EntericDiarrhealDisease	A09
EntericDiarrhealDisease	A21.3
EntericDiarrhealDisease	A22.2
EntericDiarrhealDisease	A04.7
EntericDiarrhealDisease	A06.1
EntericDiarrhealDisease	A07.0
EntericDiarrhealDisease	A07.1
EntericDiarrhealDisease	A07.2
EntericDiarrhealDisease	A07.8
Cirrhosis	K74.0
Cirrhosis	K74.3
Cirrhosis	K74.4
Cirrhosis	K74.5
Cirrhosis	K74.6
ClostridiumDificileInfection	A04.7
ClostridiumDificileInfection	A05.2
ClostridiumDificileInfection	B96.7
InflammatoryBowelDisease	K50
InflammatoryBowelDisease	K50.0
InflammatoryBowelDisease	K50.1
InflammatoryBowelDisease	K50.8
InflammatoryBowelDisease	K50.9
InflammatoryBowelDisease	K51
InflammatoryBowelDisease	K51.8
InflammatoryBowelDisease	K51.9

### Sheet: Other
DISEASE	METRIC
Obesity	BMI>=30

### Sheet: quanttraits
TRAIT	CODE
BMI	21001
Waist circumference	48
Hip circumference	49
HDL	30760
Glucose	30740
creatinine	30700
height	50
cholesterol	30690
